# Cortical structure in relation to empathy and psychopathy in 800 incarcerated men

**DOI:** 10.1101/2023.06.14.543399

**Authors:** Marcin A. Radecki, J. Michael Maurer, Keith A. Harenski, David D. Stephenson, Erika Sampaolo, Giada Lettieri, Giacomo Handjaras, Emiliano Ricciardi, Samantha N. Rodriguez, Craig S. Neumann, Carla L. Harenski, Sara Palumbo, Silvia Pellegrini, Jean Decety, Pietro Pietrini, Kent A. Kiehl, Luca Cecchetti

## Abstract

**Background:** Reduced empathy is a hallmark of individuals with high (i.e., clinical) levels of psychopathy, who are overrepresented among incarcerated men. Yet, a comprehensive, well-powered mapping of cortical structure in relation to empathy and psychopathy is still lacking.

**Methods:** In 804 incarcerated adult men, we administered the Perspective Taking (IRI-PT) and Empathic Concern (IRI-EC) subscales of the Interpersonal Reactivity Index, the Psychopathy Checklist-Revised (PCL-R; with Interpersonal/Affective [F1] and Lifestyle/Antisocial [F2] factors), and T1-weighted MRI to quantify cortical thickness (CT), surface area (SA), and structural-covariance gradients.

**Results:** PCL-R F1 was uniquely negatively related to IRI-EC, while PCL-R F2 was uniquely negatively related to IRI-PT. Cortical structure was not related to the IRI subscales. In contrast, CT was related to PCL-R F1 (mostly positively), SA was related to both PCL-R factors (only positively), and both cortical indices demonstrated out-of-sample predictive utility for PCL-R F1. Compared to low-psychopathy men, high-psychopathy men had uniquely lower IRI-EC scores and increased SA (but not CT); across the cortex, effect sizes were largest in the paralimbic class and somatomotor network, while meta-analytic task-based activations further highlighted spatial overlap with (social-)affective/sensory regions. Finally, the total sample revealed canonical anterior-posterior structural-covariance gradients. In high-psychopathy men, the gradient of CT (but not SA) was globally compressed.

**Conclusions:** High-psychopathy men had reduced empathic concern, increased SA, and a compressed macroscale organization of CT, suggesting specific co-occurring alterations in empathy and cortical structure. Future work should build upon these novel insights in both the general and incarcerated populations to inform the treatment of psychopathy.
