## Supplementary material for "Cortical structure in relation to empathy and psychopathy in 800 incarcerated men": Radecki et al. (2025) - Supplement (Excel)

### Sheet: Description
Table	Model	Covariates
S6	PCL-R F1 ~ CT	Age, IQ
S7	PCL-R ~ SA	Age, IQ, TIV
S8	PCL-R F1 ~ SA	Age, IQ, TIV
S9	PCL-R F2 ~ SA	Age, IQ, TIV
S10	SA ~ Group	Age, IQ, TIV

### Sheet: Table S6. PCL-R F1 ~ CT
Parcel_ID	Parcel_Label	Parcel_Description	βZ	95%_CI_Lower	95%_CI_Upper	P	PFDR	Adj_R2
43	L_SCEF	Supplementary and Cingulate Eye Field	0.123128	0.0460554	0.2002	0.00177589	0.0306064	0.0114508
57	L_p24pr	Area Posterior 24 Prime	-0.120333	-0.195695	-0.0449722	0.00178537	0.0306064	0.0117395
63	L_8BM	Area 8BM	0.138661	0.0598611	0.217461	0.000581198	0.0158067	0.013993
67	L_8Av	Area 8Av	0.158391	0.0823806	0.234401	4.74253e-05	0.00569103	0.019798
68	L_8Ad	Area 8Ad	0.139396	0.0641611	0.214631	0.000293562	0.00975113	0.0154887
70	L_8BL	Area 8B Lateral	0.131921	0.0549014	0.208941	0.000810108	0.0194426	0.013107
71	L_9p	Area 9 Posterior	0.14246	0.0654893	0.219431	0.000297951	0.00975113	0.01557
74	L_44	Area 44	0.144103	0.0685034	0.219702	0.000195896	0.00975113	0.0163972
75	L_45	Area 45	0.126707	0.0487733	0.204641	0.00147115	0.0278745	0.0117935
78	L_6r	Rostral Area 6	0.162266	0.0860026	0.238529	3.28506e-05	0.00569103	0.0205129
83	L_p9- 46v	Area Posterior 9-46v	0.149685	0.073064	0.226306	0.000135579	0.00975113	0.0174878
121	L_ProS	ProStriate Area	-0.125408	-0.200029	-0.0507861	0.00101365	0.0228072	0.0126204
155	L_PHA2	ParaHippocampal Area 2	-0.138769	-0.213087	-0.0644508	0.000263415	0.00975113	0.0158842
173	L_MBelt	Medial Belt Complex	0.120981	0.0440411	0.19792	0.0020948	0.0342785	0.0110726
250	R_8BL	Area 8B Lateral	0.158417	0.0805132	0.23632	7.16558e-05	0.00644902	0.018637
254	R_44	Area 44	0.122818	0.0475258	0.19811	0.00141885	0.0278745	0.0119101
258	R_6r	Rostral Area 6	0.145182	0.0684784	0.221886	0.000217018	0.00975113	0.016056
277	R_i6-8	Inferior 6-8 Transitional Area	0.141126	0.0668004	0.215452	0.000207318	0.00975113	0.0161212
278	R_s6-8	Superior 6-8 Transitional Area	0.124914	0.0493631	0.200466	0.00122136	0.0258642	0.0123188
301	R_ProS	ProStriate Area	-0.164212	-0.238339	-0.090085	1.54814e-05	0.00557331	0.0225707
307	R_PHA3	ParaHippocampal Area 3	-0.129547	-0.203497	-0.0555974	0.000614706	0.0158067	0.0139054
335	R_PHA2	ParaHippocampal Area 2	-0.131777	-0.205599	-0.0579553	0.000483841	0.0145152	0.0144157

### Sheet: Table S7. PCL-R ~ SA
Parcel_ID	Parcel_Label	Parcel_Description	βZ	95%_CI_Lower	95%_CI_Upper	P	PFDR	Adj_R2
24	L_A1	Primary Auditory Cortex	0.123735	0.0490826	0.198387	0.00118766	0.0142519	0.0212244
32	L_23d	Area 23d	0.132356	0.0531241	0.211589	0.00108662	0.013489	0.0210243
63	L_8BM	Area 8BM	0.126185	0.0463985	0.205972	0.00197359	0.0208969	0.0199451
67	L_8Av	Area 8Av	0.108715	0.0298337	0.187597	0.00696884	0.0491918	0.0170909
69	L_9m	Area 9 Middle	0.124508	0.0382485	0.210768	0.00472273	0.0404239	0.0178999
84	L_46	Area 46	0.151499	0.0740401	0.228958	0.000133173	0.0026728	0.0260231
86	L_9-46d	Area 9-46d	0.139309	0.0613438	0.217275	0.000477784	0.00719496	0.0232865
103	L_52	Area 52	0.163051	0.0847647	0.241338	4.78499e-05	0.0014355	0.0284851
107	L_TA2	Area TA2	0.119931	0.0402882	0.199573	0.0032091	0.0312237	0.0185377
124	L_PBelt	ParaBelt Complex	0.163063	0.0859685	0.240158	3.6532e-05	0.00119559	0.0291939
125	L_A5	Auditory 5 Complex	0.186227	0.107205	0.265248	4.348e-06	0.000225057	0.0338878
126	L_PHA1	ParaHippocampal Area 1	0.109819	0.0302611	0.189377	0.00688135	0.0491918	0.0168498
129	L_STSdp	Area STSd Posterior	0.13698	0.0602951	0.213666	0.000479664	0.00719496	0.0228016
131	L_TGd	Area TG Dorsal	0.12747	0.0429049	0.212036	0.00317909	0.0312237	0.0183888
139	L_TPOJ1	Area TemporoParietoOccipital Junction 1	0.150006	0.0742707	0.225741	0.000109502	0.00262804	0.0259948
142	L_DVT	Dorsal Transitional Visual Area	0.116998	0.0407705	0.193226	0.00267002	0.027463	0.0191352
167	L_PoI1	Area Posterior Insular 1	0.148101	0.0631867	0.233016	0.000649437	0.0089922	0.0222836
168	L_Ig	Insular Granular Complex	0.158724	0.0780232	0.239424	0.000122171	0.0026728	0.0261437
173	L_MBelt	Medial Belt Complex	0.188218	0.111708	0.264729	1.6454e-06	0.00011847	0.0358541
174	L_LBelt	Lateral Belt Complex	0.113607	0.037384	0.189831	0.00353457	0.0326268	0.0187334
175	L_A4	Auditory 4 Complex	0.186019	0.107062	0.264976	4.3761e-06	0.000225057	0.0340034
179	L_a32pr	Area Anterior 32 Prime	0.12996	0.0479881	0.211932	0.00192385	0.0208969	0.0196064
204	R_A1	Primary Auditory Cortex	0.161951	0.0869476	0.236954	2.51301e-05	0.000980707	0.0301891
240	R_p32pr	Area P32 Prime	0.129177	0.0481562	0.210198	0.00181378	0.0208969	0.0201792
242	R_d32	Area Dorsal 32	0.133034	0.0534878	0.212581	0.00107236	0.013489	0.0208844
243	R_8BM	Area 8BM	0.137575	0.0569773	0.218172	0.000844185	0.0112558	0.0217353
263	R_p9- 46v	Area Posterior 9-46v	0.135589	0.0599131	0.211264	0.000461049	0.00719496	0.0229641
264	R_46	Area 46	0.146354	0.0694782	0.22323	0.000199508	0.00342013	0.0246231
265	R_a9- 46v	Area Anterior 9-46v	0.149379	0.0724942	0.226263	0.000147396	0.00279277	0.0257253
266	R_9-46d	Area 9-46d	0.109475	0.0302376	0.188712	0.00683131	0.0491918	0.0168318
280	R_OP4	Area OP4/PV	0.117425	0.0358667	0.198984	0.0048284	0.0404239	0.0179978
282	R_OP2-3	Area OP2-3/VS	0.16084	0.080821	0.240859	8.66213e-05	0.00222741	0.0270143
283	R_52	Area 52	0.156977	0.0808367	0.233116	5.69286e-05	0.00157648	0.0282094
284	R_RI	RetroInsular Cortex	0.114432	0.0382176	0.190647	0.00329949	0.0312584	0.0189136
286	R_PoI2	Posterior Insular Area 2	0.116318	0.0328864	0.199749	0.00634419	0.0485938	0.0173934
287	R_TA2	Area TA2	0.174476	0.0933165	0.255634	2.72419e-05	0.000980707	0.0296704
289	R_MI	Middle Insular Area	0.113814	0.0326903	0.194937	0.00602201	0.0471288	0.0178977
294	R_FOP3	Frontal OPercular Area 3	0.117313	0.0379375	0.196688	0.00382039	0.0335449	0.0187039
295	R_FOP2	Frontal OPercular Area 2	0.128417	0.0472244	0.20961	0.00197229	0.0208969	0.0195826
304	R_PBelt	ParaBelt Complex	0.224437	0.148988	0.299886	7.6e-09	2.3285e-06	0.0486023
305	R_A5	Auditory 5 Complex	0.222552	0.141623	0.30348	8.89e-08	7.9997e-06	0.0430343
306	R_PHA1	ParaHippocampal Area 1	0.10946	0.0321752	0.186745	0.00556117	0.0444894	0.0176479
309	R_STSdp	Area STSd Posterior	0.174232	0.0946604	0.253804	1.93537e-05	0.000870916	0.0306759
310	R_STSvp	Area STSv Posterior	0.112426	0.0335524	0.191299	0.00526636	0.0430884	0.0180619
315	R_TF	Area TF	0.111074	0.0311253	0.191023	0.00652876	0.0489657	0.0172453
347	R_PoI1	Area Posterior Insular 1	0.122825	0.0400625	0.205588	0.0036781	0.0331029	0.0186327
348	R_Ig	Insular Granular Complex	0.138408	0.0597771	0.217039	0.000578863	0.00833562	0.0225142
353	R_MBelt	Medial Belt Complex	0.216458	0.139006	0.29391	5.52e-08	6.628e-06	0.0440217
354	R_LBelt	Lateral Belt Complex	0.144744	0.0688667	0.220621	0.00019371	0.00342013	0.025315
355	R_A4	Auditory 4 Complex	0.232782	0.15327	0.312294	1.29e-08	2.3285e-06	0.0474644
359	R_a32pr	Area Anterior 32 Prime	0.157972	0.077185	0.238758	0.00013364	0.0026728	0.0261123

### Sheet: Table S8. PCL-R F1 ~ SA
Parcel_ID	Parcel_Label	Parcel_Description	βZ	95%_CI_Lower	95%_CI_Upper	P	PFDR	Adj_R2
3	L_V6	Sixth Visual Area	0.096952	0.020422	0.173482	0.0130948	0.046217	0.0108007
8	L_4	Primary Motor Cortex	0.128614	0.0431669	0.214061	0.00322282	0.0154695	0.0140237
10	L_FEF	Frontal Eye Fields	0.0966011	0.0208862	0.172316	0.0124634	0.0444264	0.0108413
12	L_55b	Area 55b	0.101565	0.0247237	0.178405	0.009646	0.0357996	0.0114796
24	L_A1	Primary Auditory Cortex	0.147142	0.0723215	0.221962	0.000122384	0.00102461	0.0213327
28	L_STV	Superior Temporal Visual Area	0.103845	0.0267363	0.180954	0.00836484	0.0323815	0.0114987
32	L_23d	Area 23d	0.131773	0.0523068	0.211239	0.00118166	0.00697374	0.0161726
38	L_23c	Area 23c	0.123908	0.0388826	0.208932	0.00433863	0.0195238	0.0131911
40	L_24dd	Dorsal Area 24d	0.112811	0.0312046	0.194417	0.00680055	0.0275078	0.0122687
41	L_24dv	Ventral Area 24d	0.144051	0.064228	0.223873	0.000419525	0.00314643	0.0184267
43	L_SCEF	Supplementary and Cingulate Eye Field	0.112219	0.0306463	0.193791	0.0070721	0.0282884	0.0119712
60	L_p32pr	Area P32 Prime	0.159742	0.0790641	0.240421	0.000110088	0.000943614	0.0213842
61	L_a24	Area A24	0.108077	0.0253165	0.190838	0.0105472	0.0387448	0.0113108
62	L_d32	Area Dorsal 32	0.141668	0.0625676	0.220768	0.000463474	0.00340511	0.0179619
63	L_8BM	Area 8BM	0.169258	0.0892075	0.249308	3.67498e-05	0.000389115	0.0238644
64	L_p32	Area P32	0.118985	0.0293059	0.208664	0.00937461	0.0351548	0.0114329
67	L_8Av	Area 8Av	0.164651	0.0854525	0.243849	4.9369e-05	0.00049369	0.0230282
69	L_9m	Area 9 Middle	0.162086	0.0755103	0.248662	0.000253742	0.0019858	0.0193123
71	L_9p	Area 9 Posterior	0.120244	0.043052	0.197435	0.00230461	0.0121599	0.0146991
72	L_10d	Area 10d	0.112147	0.0260018	0.198291	0.0107899	0.039236	0.0112053
73	L_8C	Area 8C	0.159478	0.0812165	0.23774	6.92245e-05	0.000623021	0.0222478
83	L_p9- 46v	Area Posterior 9-46v	0.166794	0.0886503	0.244937	3.10312e-05	0.000355896	0.0244262
84	L_46	Area 46	0.208648	0.131368	0.285929	1.502e-07	4.5049e-06	0.03687
85	L_a9- 46v	Area Anterior 9-46v	0.164423	0.0848037	0.244043	5.53487e-05	0.000538528	0.0232793
86	L_9-46d	Area 9-46d	0.199655	0.121898	0.277411	5.755e-07	1.29476e-05	0.0337779
87	L_9a	Area 9 Anterior	0.119669	0.0410197	0.198318	0.00290614	0.0145307	0.0140298
91	L_11l	Area 11l	0.133561	0.0452873	0.221835	0.00306729	0.014922	0.01396
97	L_i6-8	Inferior 6-8 Transitional Area	0.125019	0.0463094	0.203729	0.00188708	0.0107833	0.0149188
103	L_52	Area 52	0.220509	0.142484	0.298534	3.94e-08	1.5763e-06	0.0403228
104	L_RI	RetroInsular Cortex	0.105486	0.0265869	0.184385	0.008846	0.0338783	0.0116582
107	L_TA2	Area TA2	0.124839	0.0446938	0.204984	0.0023056	0.0121599	0.0146649
114	L_FOP3	Frontal OPercular Area 3	0.119237	0.038426	0.200047	0.00387863	0.0179014	0.0135426
115	L_FOP2	Frontal OPercular Area 2	0.101733	0.0219952	0.181471	0.0124641	0.0444264	0.0109313
119	L_PreS	PreSubiculum	0.114112	0.0355653	0.192658	0.0044602	0.0196148	0.0130817
124	L_PBelt	ParaBelt Complex	0.173429	0.0959595	0.250899	1.26083e-05	0.000189124	0.0267667
125	L_A5	Auditory 5 Complex	0.221416	0.142424	0.300409	5.06e-08	1.8201e-06	0.0398671
126	L_PHA1	ParaHippocampal Area 1	0.132983	0.0529817	0.212984	0.00114958	0.00689747	0.0160628
127	L_PHA3	ParaHippocampal Area 3	0.114153	0.0317043	0.196601	0.00671504	0.0274706	0.0123189
128	L_STSda	Area STSd Anterior	0.132171	0.0546173	0.209724	0.000860144	0.00573429	0.0171299
129	L_STSdp	Area STSd Posterior	0.196766	0.120307	0.273225	5.432e-07	1.29476e-05	0.0341052
130	L_STSvp	Area STSv Posterior	0.163693	0.0850535	0.242332	4.8321e-05	0.00049369	0.0234856
131	L_TGd	Area TG Dorsal	0.121202	0.0359879	0.206416	0.00536456	0.0227205	0.0126975
139	L_TPOJ1	Area TemporoParietoOccipital Junction 1	0.17384	0.0981768	0.249503	7.4561e-06	0.00013421	0.0276197
142	L_DVT	Dorsal Transitional Visual Area	0.142504	0.0657438	0.219265	0.000285609	0.00218764	0.0192849
152	L_V6A	Area V6A	0.114749	0.0375525	0.191946	0.00362386	0.0171656	0.0134553
155	L_PHA2	ParaHippocampal Area 2	0.141916	0.0609158	0.222915	0.000613746	0.00441897	0.0176149
167	L_PoI1	Area Posterior Insular 1	0.183449	0.0981889	0.268709	2.68175e-05	0.00032181	0.0248309
168	L_Ig	Insular Granular Complex	0.190627	0.109907	0.271347	4.1551e-06	7.8729e-05	0.0290113
173	L_MBelt	Medial Belt Complex	0.22833	0.152112	0.304549	6e-09	3.607e-07	0.0443594
174	L_LBelt	Lateral Belt Complex	0.131219	0.0547911	0.207647	0.000787274	0.00534752	0.0171784
175	L_A4	Auditory 4 Complex	0.206365	0.127186	0.285543	3.91e-07	1.08266e-05	0.0347645
176	L_STSva	Area STSv Anterior	0.136072	0.0550373	0.217106	0.00102351	0.00657968	0.0167422
179	L_a32pr	Area Anterior 32 Prime	0.183866	0.102086	0.265646	1.15792e-05	0.000189124	0.0263731
188	R_4	Primary Motor Cortex	0.142554	0.0587391	0.22637	0.000881018	0.00576666	0.0170125
198	R_FFC	Fusiform Face Complex	0.124276	0.0444066	0.204145	0.00233065	0.0121599	0.0144103
204	R_A1	Primary Auditory Cortex	0.186868	0.111577	0.262158	1.3327e-06	2.82222e-05	0.0321442
205	R_PSL	PeriSylvian Language Area	0.110838	0.0337249	0.187951	0.00489979	0.0212521	0.0129948
221	R_24dv	Ventral Area 24d	0.10772	0.0281485	0.187292	0.00803359	0.0317812	0.0116902
223	R_SCEF	Supplementary and Cingulate Eye Field	0.161076	0.0800776	0.242074	0.000102784	0.000902494	0.0222101
240	R_p32pr	Area P32 Prime	0.181619	0.100552	0.262687	1.24229e-05	0.000189124	0.0265327
241	R_a24	Area A24	0.136734	0.0545527	0.218915	0.00113746	0.00689747	0.0161645
242	R_d32	Area Dorsal 32	0.17223	0.0929203	0.25154	2.26047e-05	0.000301396	0.0249478
243	R_8BM	Area 8BM	0.174518	0.0937995	0.255237	2.45357e-05	0.000315459	0.0249494
248	R_8Ad	Area 8Ad	0.119695	0.0408588	0.198531	0.00296716	0.0146326	0.0139138
249	R_9m	Area 9 Middle	0.147924	0.0622432	0.233606	0.000736079	0.00509593	0.0168794
251	R_9p	Area 9 Posterior	0.101201	0.0206879	0.181713	0.0138215	0.0483082	0.0102913
253	R_8C	Area 8C	0.136879	0.0585086	0.215249	0.000638232	0.00450517	0.0174794
261	R_IFSp	Area IFSp	0.120344	0.0441902	0.196498	0.00198991	0.0110391	0.0147047
263	R_p9- 46v	Area Posterior 9-46v	0.194992	0.119436	0.270549	5.053e-07	1.29476e-05	0.0334765
264	R_46	Area 46	0.22752	0.150658	0.304381	9e-09	4.624e-07	0.0430108
265	R_a9- 46v	Area Anterior 9-46v	0.158535	0.0815669	0.235503	5.78395e-05	0.000546166	0.0228417
266	R_9-46d	Area 9-46d	0.173512	0.0937662	0.253257	2.18021e-05	0.000301396	0.0249348
271	R_11l	Area 11l	0.125791	0.0409258	0.210657	0.00371999	0.0173921	0.0136541
272	R_13l	Area 13l	0.144153	0.0569089	0.231397	0.00123037	0.00714408	0.0160788
282	R_OP2-3	Area OP2-3/VS	0.171896	0.0912764	0.252517	3.16352e-05	0.000355896	0.0244584
283	R_52	Area 52	0.229666	0.154218	0.305114	3.5e-09	2.49e-07	0.0459515
284	R_RI	RetroInsular Cortex	0.164814	0.0884038	0.241225	2.56278e-05	0.000318138	0.025229
285	R_PFcm	Area PFcm	0.11917	0.0416622	0.196679	0.00262486	0.0133091	0.0144647
286	R_PoI2	Posterior Insular Area 2	0.113187	0.0291411	0.197234	0.00836522	0.0323815	0.0116813
287	R_TA2	Area TA2	0.19345	0.111541	0.275358	4.1476e-06	7.8729e-05	0.029187
294	R_FOP3	Frontal OPercular Area 3	0.11704	0.0369441	0.197136	0.00423511	0.0192992	0.0133726
295	R_FOP2	Frontal OPercular Area 2	0.135733	0.0542996	0.217167	0.00111446	0.00689747	0.0162299
299	R_PreS	PreSubiculum	0.104339	0.0258645	0.182814	0.00922635	0.034963	0.0112631
304	R_PBelt	ParaBelt Complex	0.245823	0.170055	0.321591	3e-10	3.86e-08	0.051674
305	R_A5	Auditory 5 Complex	0.284187	0.203735	0.364639	0	3e-09	0.0603144
306	R_PHA1	ParaHippocampal Area 1	0.175412	0.0983982	0.252427	8.9154e-06	0.000152836	0.0272371
307	R_PHA3	ParaHippocampal Area 3	0.11144	0.0319784	0.190901	0.00604103	0.025288	0.0125321
308	R_STSda	Area STSd Anterior	0.132056	0.0528301	0.211283	0.00111422	0.00689747	0.0164915
309	R_STSdp	Area STSd Posterior	0.226439	0.146997	0.30588	3.03e-08	1.3632e-06	0.0412752
310	R_STSvp	Area STSv Posterior	0.152052	0.0727871	0.231317	0.000178435	0.00142748	0.0206213
318	R_PH	Area PH	0.131276	0.0480683	0.214483	0.00202383	0.0110391	0.0146854
319	R_TPOJ1	Area TemporoParietoOccipital Junction 1	0.113947	0.035499	0.192396	0.00446782	0.0196148	0.0132628
335	R_PHA2	ParaHippocampal Area 2	0.153744	0.0748555	0.232632	0.000140666	0.0011509	0.0210854
343	R_VVC	Ventral Visual Complex	0.124515	0.0438462	0.205183	0.00252549	0.0129882	0.0142951
347	R_PoI1	Area Posterior Insular 1	0.170255	0.0874856	0.253024	5.9168e-05	0.000546166	0.0232144
348	R_Ig	Insular Granular Complex	0.173036	0.0943459	0.251726	1.78499e-05	0.000257038	0.0259508
353	R_MBelt	Medial Belt Complex	0.24563	0.168304	0.322955	7e-10	6.56e-08	0.0496319
354	R_LBelt	Lateral Belt Complex	0.162171	0.0859686	0.238373	3.27262e-05	0.000357013	0.0246185
355	R_A4	Auditory 4 Complex	0.274047	0.194819	0.353275	0	3.9e-09	0.0579495
356	R_STSva	Area STSv Anterior	0.115805	0.0324891	0.199121	0.00650433	0.0269145	0.0125401
358	R_PI	Para-Insular Area	0.131393	0.0481378	0.214649	0.00201722	0.0110391	0.0149772
359	R_a32pr	Area Anterior 32 Prime	0.219045	0.138319	0.299771	1.304e-07	4.2683e-06	0.0369758
360	R_p24	Area Posterior 24	0.11176	0.0337598	0.18976	0.0050359	0.0215824	0.0129764

### Sheet: Table S9. PCL-R F2 ~ SA
Parcel_ID	Parcel_Label	Parcel_Description	βZ	95%_CI_Lower	95%_CI_Upper	P	PFDR	Adj_R2
304	R_PBelt	ParaBelt Complex	0.163737	0.0878296	0.239645	2.56755e-05	0.00924316	0.0410907
353	R_MBelt	Medial Belt Complex	0.155074	0.0775759	0.232573	9.33e-05	0.0160983	0.0377439
355	R_A4	Auditory 4 Complex	0.157045	0.0767214	0.237369	0.000134152	0.0160983	0.0370654

### Sheet: Table S10. SA ~ Group
Parcel_ID	Parcel_Label	Parcel_Description	βZ	95%_CI_Lower	95%_CI_Upper	P	PFDR	Adj_R2	Cohens_D
3	L_V6	Sixth Visual Area	0.257953	0.0729876	0.442918	0.00637133	0.0369948	0.0810055	0.249821
15	L_POS2	Parieto-Occipital Sulcus Area 2	0.274718	0.101679	0.447756	0.00192284	0.0168834	0.149336	0.377387
24	L_A1	Primary Auditory Cortex	0.23287	0.0585105	0.407229	0.0089637	0.0496451	0.075363	0.295347
38	L_23c	Area 23c	0.229207	0.071322	0.387091	0.00452775	0.0307545	0.299911	0.237691
41	L_24dv	Ventral Area 24d	0.240439	0.0695683	0.41131	0.00591676	0.0349186	0.200205	0.283974
60	L_p32pr	Area P32 Prime	0.243622	0.0779353	0.409309	0.0040406	0.0279734	0.210492	0.267585
63	L_8BM	Area 8BM	0.237892	0.0719106	0.403873	0.00506305	0.0325353	0.199146	0.274862
67	L_8Av	Area 8Av	0.27994	0.113073	0.446806	0.00105359	0.0108369	0.18964	0.303824
73	L_8C	Area 8C	0.30638	0.14541	0.46735	0.000206932	0.00417446	0.201318	0.285321
83	L_p9- 46v	Area Posterior 9-46v	0.349126	0.200682	0.49757	4.9439e-06	0.000462276	0.263978	0.297964
84	L_46	Area 46	0.358478	0.2016	0.515356	8.9887e-06	0.000462276	0.216114	0.373253
85	L_a9- 46v	Area Anterior 9-46v	0.226957	0.0624105	0.391504	0.00696919	0.0396564	0.214277	0.226525
86	L_9-46d	Area 9-46d	0.30416	0.135224	0.473095	0.000443797	0.00588805	0.181456	0.302944
91	L_11l	Area 11l	0.218635	0.0636765	0.373593	0.00578531	0.0347119	0.347238	0.279825
92	L_13l	Area 13l	0.219495	0.0750571	0.363933	0.002974	0.0227796	0.423545	0.264262
103	L_52	Area 52	0.336896	0.16331	0.510483	0.00015537	0.00372887	0.168128	0.402271
106	L_PoI2	Posterior Insular Area 2	0.217643	0.0596226	0.375664	0.00705002	0.0396564	0.289552	0.258232
107	L_TA2	Area TA2	0.293431	0.126451	0.460412	0.000604876	0.00725852	0.192098	0.337526
124	L_PBelt	ParaBelt Complex	0.322261	0.151595	0.492926	0.000231915	0.00417446	0.193074	0.367391
125	L_A5	Auditory 5 Complex	0.31509	0.145039	0.485142	0.000302091	0.00453137	0.17437	0.393924
126	L_PHA1	ParaHippocampal Area 1	0.276538	0.117496	0.43558	0.000689428	0.00752104	0.196026	0.292202
129	L_STSdp	Area STSd Posterior	0.247608	0.0752986	0.419918	0.00495003	0.0324002	0.142156	0.278985
131	L_TGd	Area TG Dorsal	0.294222	0.136291	0.452153	0.000280305	0.00453137	0.302773	0.354702
139	L_TPOJ1	Area TemporoParietoOccipital Junction 1	0.242655	0.0872581	0.398052	0.00227744	0.0190669	0.154134	0.315127
142	L_DVT	Dorsal Transitional Visual Area	0.326144	0.154065	0.498223	0.000219885	0.00417446	0.106297	0.398392
164	L_25	Area 25	0.209592	0.0627641	0.356421	0.0052418	0.0325353	0.388262	0.266089
167	L_PoI1	Area Posterior Insular 1	0.280218	0.124365	0.436071	0.000451862	0.00588805	0.318749	0.352649
168	L_Ig	Insular Granular Complex	0.270402	0.109304	0.431499	0.00104736	0.0108369	0.238808	0.321442
173	L_MBelt	Medial Belt Complex	0.415683	0.244694	0.586671	2.3901e-06	0.000430221	0.148005	0.452545
175	L_A4	Auditory 4 Complex	0.351303	0.184257	0.518348	4.2575e-05	0.001703	0.225516	0.418098
178	L_PI	Para-Insular Area	0.226988	0.0681943	0.385782	0.00517976	0.0325353	0.249543	0.248173
179	L_a32pr	Area Anterior 32 Prime	0.287912	0.125907	0.449917	0.000524827	0.0065151	0.241872	0.324743
204	R_A1	Primary Auditory Cortex	0.326226	0.144597	0.507855	0.000457959	0.00588805	0.104952	0.378913
214	R_d23ab	Area Dorsal 23 A+B	0.238783	0.0733505	0.404216	0.00476277	0.0317518	0.174598	0.177272
221	R_24dv	Ventral Area 24d	0.240151	0.0896948	0.390607	0.00181822	0.0163639	0.207633	0.202253
240	R_p32pr	Area P32 Prime	0.296856	0.137017	0.456694	0.000292566	0.00453137	0.244691	0.340344
242	R_d32	Area Dorsal 32	0.314553	0.148145	0.480961	0.000228452	0.00417446	0.216281	0.372251
243	R_8BM	Area 8BM	0.31156	0.146977	0.476142	0.000223717	0.00417446	0.229655	0.358931
263	R_p9- 46v	Area Posterior 9-46v	0.310348	0.139753	0.480942	0.000387158	0.00557507	0.158331	0.361877
264	R_46	Area 46	0.322851	0.164436	0.481267	7.22794e-05	0.00234863	0.221297	0.37832
265	R_a9- 46v	Area Anterior 9-46v	0.288566	0.122786	0.454346	0.00068033	0.00752104	0.144583	0.343564
266	R_9-46d	Area 9-46d	0.248995	0.0838912	0.4141	0.00319763	0.0239822	0.219027	0.242829
280	R_OP4	Area OP4/PV	0.269161	0.103749	0.434573	0.00148061	0.0140268	0.23199	0.297366
282	R_OP2-3	Area OP2-3/VS	0.356477	0.20323	0.509724	6.2346e-06	0.000462276	0.2492	0.354665
283	R_52	Area 52	0.336081	0.171487	0.500676	7.00665e-05	0.00234863	0.149765	0.339121
284	R_RI	RetroInsular Cortex	0.273109	0.0899368	0.45628	0.00355775	0.0260425	0.105557	0.308114
286	R_PoI2	Posterior Insular Area 2	0.264799	0.10571	0.423889	0.00115236	0.0112121	0.270211	0.275674
287	R_TA2	Area TA2	0.33125	0.164645	0.497856	0.000107376	0.00276109	0.244163	0.425698
288	R_FOP4	Frontal OPercular Area 4	0.256498	0.0907459	0.42225	0.00249223	0.0202348	0.171271	0.322695
289	R_MI	Middle Insular Area	0.250085	0.0800469	0.420123	0.00403115	0.0279734	0.196673	0.267654
294	R_FOP3	Frontal OPercular Area 3	0.258502	0.0888626	0.428142	0.00289652	0.0226684	0.178385	0.288789
295	R_FOP2	Frontal OPercular Area 2	0.31021	0.14465	0.47577	0.000258729	0.00443535	0.246439	0.292965
304	R_PBelt	ParaBelt Complex	0.406104	0.229021	0.583187	8.3583e-06	0.000462276	0.135828	0.491173
305	R_A5	Auditory 5 Complex	0.420349	0.259294	0.581405	4.297e-07	0.000154686	0.277508	0.480796
306	R_PHA1	ParaHippocampal Area 1	0.300437	0.128624	0.472249	0.000643111	0.00746838	0.118145	0.32627
309	R_STSdp	Area STSd Posterior	0.263857	0.0930943	0.43462	0.00252934	0.0202348	0.189414	0.341323
315	R_TF	Area TF	0.2797	0.107275	0.452124	0.00153127	0.0141348	0.208741	0.288074
335	R_PHA2	ParaHippocampal Area 2	0.252727	0.0737783	0.431676	0.00573879	0.0347119	0.15316	0.292058
347	R_PoI1	Area Posterior Insular 1	0.231888	0.0760843	0.387692	0.00361701	0.0260425	0.25762	0.257823
348	R_Ig	Insular Granular Complex	0.317388	0.160889	0.473887	7.82878e-05	0.00234863	0.214499	0.250826
353	R_MBelt	Medial Belt Complex	0.334295	0.167363	0.501227	9.58743e-05	0.00265498	0.187856	0.435868
354	R_LBelt	Lateral Belt Complex	0.306293	0.123109	0.489478	0.00109449	0.0109449	0.106811	0.325341
355	R_A4	Auditory 4 Complex	0.364254	0.200455	0.528053	1.53583e-05	0.000691122	0.216675	0.511917
358	R_PI	Para-Insular Area	0.23819	0.0867245	0.389656	0.00212047	0.0181754	0.283198	0.300612
359	R_a32pr	Area Anterior 32 Prime	0.360346	0.203099	0.517594	8.4858e-06	0.000462276	0.272169	0.432344
